# An anciently diverged family of RNA binding proteins maintain correct splicing of a class of ultra-long exons through cryptic splice site repression

**DOI:** 10.1101/2023.08.15.553384

**Authors:** Chileleko Siachisumo, Sara Luzzi, Saad Aldalaqan, Gerald Hysenaj, Caroline Dalgliesh, Kathleen Cheung, Matthew R Gazzara, Ivaylo D Yonchev, Katherine James, Mahsa Kheirollahi Chadegani, Ingrid Ehrmann, Graham R Smith, Simon J Cockell, Jennifer Munkley, Stuart A Wilson, Yoseph Barash, David J Elliott

## Abstract

We previously showed that the germ cell specific nuclear protein RBMXL2 represses cryptic splicing patterns during meiosis and is required for male fertility. RBMXL2 evolved from the X-linked RBMX gene, which is silenced during meiosis due to sex chromosome inactivation. It has been unknown whether RBMXL2 provides a direct replacement for RBMX in meiosis, or whether RBMXL2 evolved to deal with the transcriptionally permissive environment of meiosis. Here we find that RBMX primarily operates as a splicing repressor in somatic cells, and specifically regulates a distinct class of exons that exceed the median human exon size. RBMX protein-RNA interactions are enriched within ultra-long exons, particularly within genes involved in genome stability, and repress the selection of cryptic splice sites that would compromise gene function. These similarities in overall function suggested that RBMXL2 might replace the function of RBMX during meiosis. To test this prediction we carried out inducible expression of RBMXL2 and the more distantly related RBMY protein in somatic cells, finding each could rescue aberrant patterns of RNA processing caused by RBMX depletion. The C-terminal disordered domain of RBMXL2 is sufficient to rescue proper splicing control after RBMX depletion. Our data indicate that RBMX and RBMXL2 have parallel roles in somatic tissues and the germline that must have been conserved for at least 200 million years of mammalian evolution. We propose RBMX family proteins are particularly important for the splicing inclusion of some ultra-long exons with increased intrinsic susceptibility to cryptic splice site selection.
