## Supplementary material for "An anciently diverged family of RNA binding proteins maintain correct splicing of a class of ultra-long exons through cryptic splice site repression": Figure 1 - source Data 1

### Sheet: RBMX_targets
external_gene_name	change_location_hg38	Type_change	Annotated (Ensembl, Refseq, Gencode)	RBMX_function	Exon_size	HEK293_GSE74085
A4GALT	chr22:42,693,998-42,695,631	Alternative 5' splice site	Yes	Repressed by RBMX	141	Only in MDA-MB-231
ABCC5	chr3:183,981,875-183,982,773	Skipped exon	No	Activated by RBMX	174	Only in MDA-MB-231
ABHD6	chr3:58,237,917-58,256,561	Included exon	Yes	Repressed by RBMX	65	Defective in both siRNA1 and siRNA2
ABLIM3	chr5:149,239,889-149,244,880	Tandem included exon	Yes	Repressed by RBMX	99	Only in MDA-MB-231
ABLIM3	chr5:149,239,889-149,244,880	Tandem included exon	Yes	Repressed by RBMX	48	Only in MDA-MB-231
ACIN1	chr14:23,081,837-23,090,521	Skipped exon	Yes	Activated by RBMX	120	Only in MDA-MB-231
ACOX1	chr17:75,957,567-75,978,533	Mutually exclusive exons	Yes	Repressed by RBMX	161	Defective in siRNA1
ACTR3B	chr7:152,759,767-152,801,620	Alternative first exon	Yes	Repressed by RBMX	160	Only in MDA-MB-231
ACYP1	chr14:75,053,660-75,063,469	Included exon	Yes	Repressed by RBMX	79	Only in MDA-MB-231
ADAM15	chr1:155,060,833-155,062,244	Skipped exon	Yes	Activated by RBMX	75	Only in MDA-MB-231
ADAM15	chr1:155,060,833-155,062,244	Skipped exon	Yes	Activated by RBMX	72	Only in MDA-MB-231
AHSA2P	chr2:61,181,406-61,184,711	Cryptic exon	Yes	Repressed by RBMX	116	Only in MDA-MB-231
ALDH3A2	chr17:19,671,957-19,675,557	Included exon	Yes	Repressed by RBMX	125	Only in MDA-MB-231
ALMS1	chr2:73,489,634-73,519,774	Alternative 5' splice site	Yes	Repressed by RBMX	1865	Defective in both siRNA1 and siRNA2
ALMS1	chr2:73,385,758-73,419,318	Alternative first exon	Yes	Activated by RBMX	435	Only in MDA-MB-231
ANKRD49	chr11:94,496,952-94,498,070	Alternative 5' splice site	Yes	Repressed by RBMX	515	Only in MDA-MB-231
ANTXR1	chr2:69,124,644-69,146,365	Cryptic exon	No	Repressed by RBMX	49	Only in MDA-MB-231
AP4E1	chr15:50,908,929-50,911,645	Cryptic exon	No	Repressed by RBMX	142	Only in MDA-MB-231
ARFIP1	chr4:152,863,715-152,872,451	Skipped exon	Yes	Activated by RBMX	96	Only in MDA-MB-231
ARHGAP26	chr5:142,770,377-142,873,399	Alternative first exon	No	Repressed by RBMX	177	Only in MDA-MB-231
ASPM	chr1:197,142,331-197,143,956	Alternative 3' splice site	No	Repressed by RBMX	1480	Defective in siRNA1
ASRGL1	chr11:62,337,457-62,356,986	Alternative first exon	No	Activated by RBMX	118	Only in MDA-MB-231
ATP11C	chrX:139,728,963-139,737,915	Included exon	Yes	Repressed by RBMX	105	Only in MDA-MB-231
ATRX	chrX:77,681,520-77,684,593	Exitron	Yes	Repressed by RBMX	3074	Defective in both siRNA1 and siRNA2
AXIN1	chr16:289,608-293,487	Skipped exon	Yes	Activated by RBMX	108	Only in MDA-MB-231
BRD1	chr22:49,787,390-49,794,033	Alternative 3' splice site	Yes	Activated by RBMX	498	Only in MDA-MB-231
C12orf73	chr12:103,951,631-103,956,630	Included exon	Yes	Repressed by RBMX	121	Only in MDA-MB-231
C5orf22	chr5:31,545,713-31,551,292	Included exon	Yes	Repressed by RBMX	198	Defective in both siRNA1 and siRNA2
C6orf89	chr6:36,886,029-36,899,425	Included exon	Yes	Repressed by RBMX	100	Defective in siRNA2
C6orf89	chr6:36,923,347-36,928,964	Exitron	No	Repressed by RBMX	5618	Only in MDA-MB-231
CALCOCO1	chr12:53,712,122-53,713,099	Skipped exon	Yes	Activated by RBMX	72	Only in MDA-MB-231
CAMK2G	chr10:73,817,555-73,821,681	Skipped exon	Yes	Activated by RBMX	114	Defective in both siRNA1 and siRNA2
CASK	chrX:41,555,636-41,559,778	Included exon	Yes	Repressed by RBMX	69	Only in MDA-MB-231
CBY1	chr22:38,656,751-38,668,016	Tandem included exon	Yes	Repressed by RBMX	188	Defective in both siRNA1 and siRNA2
CBY1	chr22:38,656,751-38,668,016	Tandem included exon	Yes	Repressed by RBMX	140	Defective in siRNA2
CCNL2	chr1:1,390,766-1,393,395	Alternative 3' splice site	Yes	Activated by RBMX	2038	Only in MDA-MB-231
CD40	chr20:46,122,757-46,126,639	Tandem included exon	Yes	Repressed by RBMX	94	Defective in siRNA2
CD40	chr20:46,123,220-46,128,137	Tandem included exon	Yes	Repressed by RBMX	62	Only in MDA-MB-231
CD44	chr11:35,190,066-35,198,120	Tandem included exon	Yes	Repressed by RBMX	129	Only in MDA-MB-231
CD44	chr11:35,196,875-35,201,081	Tandem included exon	Yes	Repressed by RBMX	126	Only in MDA-MB-231
CD44	chr11:35,201,788-35,206,111	Tandem included exon	Yes	Repressed by RBMX	129	Only in MDA-MB-231
CD44	chr11:35,208,207-35,211,245	Tandem included exon	Yes	Repressed by RBMX	90	Only in MDA-MB-231
CD44	chr11:35,204,641-35,208,104	Tandem included exon	Yes	Repressed by RBMX	132	Only in MDA-MB-231
CD44	chr11:35,198,247-35,201,195	Alternative 3' splice site	No	Repressed by RBMX	114	Only in MDA-MB-231
CD44	chr11:35,201,082-35,201,787	Intron retention	No	Repressed by RBMX	0	Only in MDA-MB-231
CD44	chr11:35,204,512-35,206,243	Intron retention	No	Repressed by RBMX	0	Only in MDA-MB-231
CD44	chr11:35,206,244-35,209,964	Tandem included exon	Yes	Repressed by RBMX	102	Only in MDA-MB-231
CD44	chr11:35,198,247-35,201,667	Tandem included exon	Yes	Repressed by RBMX	114	Only in MDA-MB-231
CD44	chr11:35,201,196-35,204,511	Tandem included exon	Yes	Repressed by RBMX	120	Only in MDA-MB-231
CD44	chr11:35,210,055-35,214,851	Tandem included exon	Yes	Repressed by RBMX	204	Only in MDA-MB-231
CDH24	chr14:23,049,944-23,052,472	Skipped exon	Yes	Activated by RBMX	114	Only in MDA-MB-231
CDK11A	chr1:1,721,712-1,722,707	Skipped exon	Yes	Activated by RBMX	47	Defective in both siRNA1 and siRNA2
CDV3	chr3:133,586,723-133,590,261	Alternative 3' splice site	Yes	Repressed by RBMX	3103	Defective in both siRNA1 and siRNA2
CDV3	chr3:133,586,723-133,590,261	Alternative 3' splice site	Yes	Repressed by RBMX	3103	Defective in siRNA2
CEP57L1	chr6:109,095,576-109,145,218	Included exon	Yes	Repressed by RBMX	255	Only in MDA-MB-231
CEP63	chr3:134,546,289-134,549,061	Included exon	Yes	Repressed by RBMX	138	Defective in siRNA2
CFLAR	chr2:201,116,104-201,129,728	Alternative first exon	Yes	Repressed by RBMX	238	Only in MDA-MB-231
CHD3	chr17:7,907,489-7,907,893	Skipped exon	Yes	Activated by RBMX	102	Only in MDA-MB-231
CHKB	chr22:50,580,190-50,580,416	Intron retention	Yes	Repressed by RBMX	-	Defective in siRNA2
CHKB	chr22:50,581,749-50,582,357	Intron retention	Yes	Repressed by RBMX	-	Only in MDA-MB-231
CLK1	chr2:200,859,747-200,861,237	Included exon	Yes	Repressed by RBMX	91	Defective in siRNA2
COL8A1	chr3:99,675,722-99,703,306	Included exon	Yes	Repressed by RBMX	170	Only in MDA-MB-231
CREBZF	chr11:85,663,524-85,665,129	Intron retention	Yes	Repressed by RBMX	-	Only in MDA-MB-231
CTNNBIP1	chr1:9,877,990-9,910,122	Alternative first exon	Yes	Repressed by RBMX	229	Only in MDA-MB-231
CTSC	chr11:88,326,444-88,334,936	Included exon	Yes	Repressed by RBMX	85	Defective in both siRNA1 and siRNA2
DEPDC1	chr1:68,481,613-68,483,949	Skipped exon	Yes	Activated by RBMX	852	Defective in both siRNA1 and siRNA2
DGKA	chr12:55,939,530-55,940,313	Skipped exon	Yes	Activated by RBMX	89	Defective in both siRNA1 and siRNA2
DGKA	chr12:55,931,162-55,936,422	Alternative first exon	Yes	Repressed by RBMX	61	Only in MDA-MB-231
DMKN	chr19:35,510,184-35,510,476	Intron retention	Yes	Activated by RBMX	-	Defective in siRNA1
DMKN	chr19:35,510,253-35,513,678	Alternative first exon	Yes	Repressed by RBMX	629	Only in MDA-MB-231
DMTN	chr8:22,080,626-22,081,112	Skipped exon	Yes	Activated by RBMX	66	Defective in siRNA1
DNASE1L1	chrX:154,409,197-154,411,890	Skipped exon	Yes	Activated by RBMX	258	Only in MDA-MB-231
DOCK9	chr13:98,955,552-99,086,393	Alternative first exon	Yes	Activated by RBMX	207	Only in MDA-MB-231
DPF1	chr19:38,216,140-38,216,403	Intron retention	No	Activated by RBMX	-	Only in MDA-MB-231
E2F8	chr11:19,240,231-19,241,620	Alternative first exon	Yes	Repressed by RBMX	415	Only in MDA-MB-231
ECHDC2	chr1:52,905,091-52,907,867	Included exon	Yes	Repressed by RBMX	93	Only in MDA-MB-231
ECHDC2	chr1:52,912,022-52,921,721	Alternative first exon	Yes	Repressed by RBMX	169	Only in MDA-MB-231
EEF1AKMT3	chr12:57,773,129-57,780,254	Included exon	Yes	Repressed by RBMX	139	Only in MDA-MB-231
ESCO1	chr18:21,568,095-21,575,671	Skipped exon	No	Activated by RBMX	2117	Defective in siRNA2
ETAA1	chr2:67,402,975-67,405,335	Alternative 3' splice site	Yes	Repressed by RBMX	2111	Defective in both siRNA1 and siRNA2
EXO5	chr1:40,508,775-40,509,450	Alternative 5' splice site	Yes	Repressed by RBMX	134	Only in MDA-MB-231
EXO5	chr1:40,508,909-40,509,732	Included exon	Yes	Repressed by RBMX	175	Only in MDA-MB-231
EXOC7	chr17:76,090,398-76,094,413	Tandem included exon	Yes	Repressed by RBMX	93	Defective in siRNA2
EXOC7	chr17:76,089,321-76,091,142	Tandem included exon	Yes	Repressed by RBMX	69	Defective in siRNA2
FAM135A	chr6:70,524,931-70,526,698	Intron retention	Yes	Activated by RBMX	1768	Defective in both siRNA1 and siRNA2
FAM135A	chr6:70,524,122-70,526,698	Alternative 3' splice site	Yes	Activated by RBMX	1768	Defective in both siRNA1 and siRNA2
FAM86B1	chr8:12,185,526-12,186,699	Included exon	Yes	Repressed by RBMX	266	Defective in both siRNA1 and siRNA2
FAM86B1	chr8:12,186,834-12,188,310	Included exon	Yes	Repressed by RBMX	102	Defective in siRNA1
FASTKD3	chr5:7,865,984-7,868,978	Skipped exon	Yes	Activated by RBMX	1551	Defective in both siRNA1 and siRNA2
FASTKD3	chr5:7,865,984-7,869,037	Alternative first exon	Yes	Repressed by RBMX	59	Only in MDA-MB-231
FBXO38	chr5:148,425,702-148,433,423	Included exon	Yes	Repressed by RBMX	735	Defective in both siRNA1 and siRNA2
FBXO38	chr5:148,427,213-148,433,423	Alternative 5' splice site	Yes	Repressed by RBMX	735	Only in MDA-MB-231
FMNL3	chr12:49,657,191-49,661,965	Skipped exon	Yes	Activated by RBMX	153	Defective in both siRNA1 and siRNA2
FN1	chr2:215,391,815-215,394,527	Included exon	Yes	Repressed by RBMX	273	Only in MDA-MB-231
FNIP2	chr4:158,833,629-158,835,404	Skipped exon	Yes	Activated by RBMX	90	Defective in siRNA2
GALE	chr1:23,798,731-23,799,365	Skipped exon	Yes	Activated by RBMX	126	Defective in both siRNA1 and siRNA2
GALE	chr1:23,799,366-23,800,754	Alternative first exon	Yes	Repressed by RBMX	192	Only in MDA-MB-231
GDPD5	chr11:75,477,796-75,490,236	Included exon	Yes	Repressed by RBMX	245	Only in MDA-MB-231
GGT1	chr22:24,610,034-24,610,531	Alternative 3' splice site	Yes	Repressed by RBMX	282	Defective in both siRNA1 and siRNA2
GLIS3	chr9:4,118,882-4,286,037	Included exon	Yes	Repressed by RBMX	208	Only in MDA-MB-231
GLYCTK	chr3:52,290,960-52,291,922	Intron retention	Yes	Repressed by RBMX	-	Only in MDA-MB-231
GLYCTK	chr3:52,292,260-52,293,471	Intron retention	Yes	Repressed by RBMX	-	Only in MDA-MB-231
GPR108	chr19:6,736,712-6,737,603	Alternative first exon	Yes	Activated by RBMX	332	Defective in siRNA2
GPR157	chr1:9,104,635-9,111,275	Skipped exon	Yes	Activated by RBMX	195	Defective in siRNA1
GRAMD1A	chr19:35,000,426-35,009,118	Alternative first exon	Yes	Repressed by RBMX	247	Defective in both siRNA1 and siRNA2
GXYLT1	chr12:42,119,000-42,144,874	Included exon	Yes	Repressed by RBMX	93	Only in MDA-MB-231
H2AFY	chr5:135,346,058-135,360,496	Mutually exclusive exons	Yes	Activated by RBMX	91	Only in MDA-MB-231
HEXIM2	chr17:45,160,700-45,162,487	Alternative first exon	Yes	Repressed by RBMX	244	Defective in both siRNA1 and siRNA2
HINT2	chr9:35,812,960-35,813,338	Intron retention	Yes	Repressed by RBMX	-	Only in MDA-MB-231
HMMR	chr5:163,464,803-163,469,640	Skipped exon	Yes	Activated by RBMX	48	Only in MDA-MB-231
HPS1	chr10:98,429,643-98,430,570	Skipped exon	Yes	Activated by RBMX	99	Defective in both siRNA1 and siRNA2
ING3	chr7:120,955,625-120,966,625	Included exon	Yes	Repressed by RBMX	97	Only in MDA-MB-231
ING4	chr12:6,653,397-6,656,726	Included exon	Yes	Repressed by RBMX	276	Defective in both siRNA1 and siRNA2
IQCB1	chr3:121,781,875-121,790,072	Included exon	No	Repressed by RBMX	149	Defective in siRNA2
IQCB1	chr3:121,826,181-121,828,860	Skipped exon	Yes	Activated by RBMX	163	Only in MDA-MB-231
ISOC2	chr19:55,455,379-55,456,348	Skipped exon	Yes	Activated by RBMX	210	Defective in both siRNA1 and siRNA2
ITSN2	chr2:24,315,225-24,328,051	Included exon	Yes	Repressed by RBMX	67	Defective in siRNA2
JPT2	chr16:1,678,357-1,685,438	Included exon	Yes	Repressed by RBMX	84	Only in MDA-MB-231
KAT2A	chr17:42,118,404-42,119,436	Alternative 5' splice site	Yes	Activated by RBMX	383	Defective in both siRNA1 and siRNA2
KAT6A	chr8:42,049,303-42,051,900	Included exon	Yes	Repressed by RBMX	132	Defective in siRNA2
KAT6B	chr10:74,975,399-74,977,315	Alternative 5' splice site	Yes	Repressed by RBMX	932	Defective in both siRNA1 and siRNA2
KAT6B	chr10:74,975,399-74,977,315	Alternative 5' splice site	Yes	Repressed by RBMX	932	Defective in both siRNA1 and siRNA2
KCNQ3	chr8:132,180,157-132,184,240	Alternative 3' splice site	No	Activated by RBMX	2657	Only in MDA-MB-231
KIAA1217	chr10:24,536,894-24,544,980	Mutually exclusive exons	Yes	Activated by RBMX	1599	Only in MDA-MB-231
KLHL2	chr4:165,317,970-165,322,031	Included exon	Yes	Repressed by RBMX	64	Defective in siRNA2
KLHL5	chr4:39,045,097-39,075,964	Included exon	Yes	Repressed by RBMX	477	Defective in both siRNA1 and siRNA2
KRBA2	chr17:8,370,387-8,375,899	Included exon	Yes	Repressed by RBMX	773	Defective in both siRNA1 and siRNA2
LAMA1	chr18:6,959,341-6,961,759	Alternative 5' splice site	No	Repressed by RBMX	542	Only in MDA-MB-231
LATS1	chr6:149,662,239-149,676,259	Included exon	Yes	Repressed by RBMX	99	Only in MDA-MB-231
LETMD1	chr12:51,049,186-51,056,502	Tandem included exon	Yes	Repressed by RBMX	116	Only in MDA-MB-231
LETMD1	chr12:51,049,186-51,056,502	Tandem included exon	Yes	Repressed by RBMX	102	Only in MDA-MB-231
LETMD1	chr12:51,049,186-51,056,502	Tandem included exon	Yes	Repressed by RBMX	83	Only in MDA-MB-231
LETMD1	chr12:51,049,186-51,056,502	Tandem included exon	Yes	Repressed by RBMX	187	Only in MDA-MB-231
LIMD1	chr3:45,594,105-45,636,149	Alternative first exon	No	Activated by RBMX	189	Only in MDA-MB-231
LIMS2	chr2:127,654,424-127,654,896	Intron retention	Yes	Repressed by RBMX	-	Only in MDA-MB-231
LMO7	chr13:75,777,766-75,795,400	Alternative first exon	No	Repressed by RBMX	325	Only in MDA-MB-231
LPIN3	chr20:41,357,040-41,357,447	Intron retention	No	Activated by RBMX	-	Only in MDA-MB-231
LRIF1	chr1:110,950,124-110,963,620	Skipped exon	Yes	Activated by RBMX	1528	Defective in both siRNA1 and siRNA2
LRR1	chr14:49,602,469-49,614,255	Skipped exon	Yes	Activated by RBMX	722	Defective in both siRNA1 and siRNA2
LRRC8E	chr19:7,888,601-7,895,598	Included exon	Yes	Repressed by RBMX	287	Defective in siRNA2
LRRFIP1	chr2:237,708,631-237,748,363	Tandem included exon	Yes	Repressed by RBMX	45	Defective in siRNA2
LRRFIP1	chr2:237,708,631-237,748,363	Tandem included exon	Yes	Repressed by RBMX	51	Defective in siRNA2
LRRFIP1	chr2:237,708,631-237,748,363	Tandem included exon	Yes	Repressed by RBMX	18	Only in MDA-MB-231
LRRFIP1	chr2:237,708,631-237,748,363	Tandem included exon	Yes	Repressed by RBMX	48	Only in MDA-MB-231
LRRFIP1	chr2:237,708,631-237,748,363	Tandem included exon	Yes	Repressed by RBMX	60	Only in MDA-MB-231
MANBA	chr4:102,690,772-102,723,861	Skipped exon	Yes	Activated by RBMX	171	Only in MDA-MB-231
MANBA	chr4:102,690,772-102,723,861	Skipped exon	No	Activated by RBMX	124	Only in MDA-MB-231
MANBAL	chr20:37,289,687-37,298,762	Included exon	Yes	Repressed by RBMX	239	Defective in both siRNA1 and siRNA2
MAP4K4	chr2:101,870,416-101,873,646	Included exon	Yes	Repressed by RBMX	192	Defective in siRNA1
MAP4K4	chr2:101,859,865-101,864,929	Tandem included exon	Yes	Repressed by RBMX	162	Only in MDA-MB-231
MAP4K4	chr2:101,859,865-101,864,929	Tandem included exon	Yes	Repressed by RBMX	231	Only in MDA-MB-231
MAP4K4	chr2:101,867,310-101,869,621	Included exon	Yes	Repressed by RBMX	9	Only in MDA-MB-231
MAZ	chr16:29,806,648-29,808,569	Alternative first exon	Yes	Activated by RBMX	246	Only in MDA-MB-231
MBD1	chr18:50,268,846-50,271,540	Intron retention	Yes	Activated by RBMX	-	Defective in siRNA1
MBNL3	chrX:132,379,678-132,382,177	Cryptic exon	Yes	Repressed by RBMX	74	Only in MDA-MB-231
METTL6	chr3:15,414,163-15,415,771	Skipped exon	Yes	Activated by RBMX	86	Defective in both siRNA1 and siRNA2
MIPOL1	chr14:37,197,950-37,247,102	Alternative first exon	Yes	Repressed by RBMX	137	Defective in both siRNA1 and siRNA2
MIPOL1	chr14:37,198,105-37,247,102	Tandem included exon	Yes	Repressed by RBMX	139	Defective in both siRNA1 and siRNA2
MIPOL1	chr14:37,198,105-37,247,102	Tandem included exon	Yes	Repressed by RBMX	113	Defective in siRNA2
MIPOL1	chr14:37,198,105-37,247,102	Tandem included exon	Yes	Repressed by RBMX	139	Only in MDA-MB-231
MKI67	chr10:128,113,603-128,116,490	Skipped exon	Yes	Activated by RBMX	1080	Defective in both siRNA1 and siRNA2
MPPE1	chr18:11,897,357-11,906,202	Tandem included exon	Yes	Repressed by RBMX	216	Only in MDA-MB-231
MPPE1	chr18:11,897,357-11,906,202	Tandem included exon	Yes	Repressed by RBMX	95	Only in MDA-MB-231
MSLN	chr16:760,734-762,671	Alternative first exon	Yes	Activated by RBMX	88	Only in MDA-MB-231
MTA1	chr14:105,445,512-105,450,057	Skipped exon	Yes	Activated by RBMX	51	Defective in both siRNA1 and siRNA2
MTERF1	chr7:91,874,765-91,880,054	Included exon	Yes	Repressed by RBMX	101	Defective in both siRNA1 and siRNA2
MYO18A	chr17:29,122,254-29,180,412	Alternative first exon	Yes	Activated by RBMX	86	Only in MDA-MB-231
N4BP2L2	chr13:32,527,533-32,537,027	Alternative 5' splice site	Yes	Repressed by RBMX	1259	Defective in both siRNA1 and siRNA2
N4BP2L2	chr13:32,527,533-32,538,617	Skipped exon	Yes	Activated by RBMX	1259	Defective in siRNA2
NASP	chr1:45,606,592-45,613,168	Skipped exon	Yes	Activated by RBMX	1017	Defective in both siRNA1 and siRNA2
NAT1	chr8:18,210,181-18,219,410	Tandem included exon	Yes	Repressed by RBMX	150	Defective in both siRNA1 and siRNA2
NAT1	chr8:18,210,181-18,219,410	Tandem included exon	Yes	Repressed by RBMX	384	Defective in both siRNA1 and siRNA2
NAT1	chr8:18,210,181-18,219,410	Tandem included exon	Yes	Repressed by RBMX	118	Defective in siRNA2
NCOR1	chr17:16,086,443-16,091,862	Included exon	Yes	Repressed by RBMX	174	Defective in both siRNA1 and siRNA2
NFAT5	chr16:69,691,749-69,694,239	Exitron	No	Repressed by RBMX	2491	Defective in siRNA2
NIN	chr14:50,754,868-50,759,856	Skipped exon	Yes	Activated by RBMX	2139	Defective in siRNA2
NLRX1	chr11:119,182,094-119,184,016	Intron retention	No	Activated by RBMX	-	Defective in siRNA2
NPR2	chr9:35,808,509-35,808,853	Intron retention	Yes	Repressed by RBMX	-	Only in MDA-MB-231
NPR2	chr9:35,800,842-35,801,642	Skipped exon	No	Activated by RBMX	85	Only in MDA-MB-231
NSD1	chr5:177,135,087-177,136,030	Intron retention	Yes	Activated by RBMX	-	Defective in both siRNA1 and siRNA2
NUDT7	chr16:77,725,585-77,736,649	Tandem included exon	Yes	Repressed by RBMX	422	Defective in both siRNA1 and siRNA2
NUDT7	chr16:77,735,987-77,741,581	Tandem included exon	Yes	Repressed by RBMX	94	Only in MDA-MB-231
NXT2	chrX:109,536,844-109,538,044	Alternative first exon	Yes	Repressed by RBMX	178	Only in MDA-MB-231
OCEL1	chr19:17,226,693-17,227,199	Intron retention	Yes	Repressed by RBMX	-	Only in MDA-MB-231
ODF2L	chr1:86,354,860-86,358,786	Included exon	Yes	Repressed by RBMX	159	Defective in both siRNA1 and siRNA2
OGFOD3	chr17:82,392,535-82,398,195	Included exon	Yes	Repressed by RBMX	213	Defective in both siRNA1 and siRNA2
PBX1	chr1:164,559,184-164,792,493	Alternative first exon	Yes	Activated by RBMX	379	Only in MDA-MB-231
PCDHGC3	chr5:141,350,116-141,494,806	Alternative first exon	Yes	Repressed by RBMX	2581	Only in MDA-MB-231
PDIK1L	chr1:26,111,213-26,114,291	Alternative first exon	Yes	Repressed by RBMX	112	Only in MDA-MB-231
PDIK1L	chr1:26,111,916-26,114,291	Alternative first exon	No	Repressed by RBMX	191	Only in MDA-MB-231
PFN2	chr3:149,964,904-149,968,357	Alternative 3' splice site	Yes	Repressed by RBMX	1683	Defective in siRNA2
PGGHG	chr11:293,163-293,727	Intron retention	Yes	Repressed by RBMX	-	Only in MDA-MB-231
PI4KB	chr1:151,316,510-151,327,270	Tandem included exon	Yes	Repressed by RBMX	202	Defective in both siRNA1 and siRNA2
PI4KB	chr1:151,316,510-151,327,270	Tandem included exon	Yes	Repressed by RBMX	173	Only in MDA-MB-231
PICALM	chr11:85,983,974-85,996,825	Included exon	Yes	Repressed by RBMX	150	Defective in siRNA2
PIGX	chr3:196,722,557-196,727,922	Skipped exon	Yes	Activated by RBMX	117	Only in MDA-MB-231
PMS1	chr2:189,805,755-189,818,016	Cryptic exon	Yes	Repressed by RBMX	795	Only in MDA-MB-231
PPDPF	chr20:63,520,895-63,521,511	Skipped exon	Yes	Activated by RBMX	80	Only in MDA-MB-231
PPM1M	chr3:52,246,813-52,247,681	Skipped exon	Yes	Activated by RBMX	255	Defective in siRNA1
PPP1R35	chr7:100,435,534-100,435,847	Skipped exon	Yes	Activated by RBMX	137	Only in MDA-MB-231
PRKAG1	chr12:49,005,853-49,013,061	Included exon	Yes	Repressed by RBMX	174	Defective in both siRNA1 and siRNA2
PSPH	chr7:56,032,055-56,051,448	Alternative first exon	Yes	Repressed by RBMX	311	Only in MDA-MB-231
PTPN13	chr4:86,693,675-86,716,529	Included exon	Yes	Repressed by RBMX	561	Only in MDA-MB-231
RAPH1	chr2:203,461,926-203,489,583	Tandem included exon	Yes	Repressed by RBMX	81	Defective in both siRNA1 and siRNA2
RAPH1	chr2:203,461,926-203,489,583	Tandem included exon	Yes	Repressed by RBMX	75	Only in MDA-MB-231
RBM41	chrX:107,061,885-107,067,693	Exitron	Yes	Repressed by RBMX	5809	Defective in both siRNA1 and siRNA2
REV3L	chr6:111,372,596-111,377,700	Alternative 3' splice site	No	Repressed by RBMX	4162	Defective in both siRNA1 and siRNA2
REV3L	chr6:111,363,979-111,365,264	Included exon	No	Repressed by RBMX	99	Defective in siRNA2
RFX3	chr9:3,293,259-3,330,258	Included exon	Yes	Repressed by RBMX	75	Defective in siRNA1
RIF1	chr2:151,462,467-151,466,120	Alternative 3' splice site	Yes	Repressed by RBMX	3237	Defective in both siRNA1 and siRNA2
RNFT1	chr17:59,958,445-59,960,067	Included exon	Yes	Repressed by RBMX	78	Defective in both siRNA1 and siRNA2
RPL13P5	chr12:6,883,919-6,884,371	Intron retention	Yes	Repressed by RBMX	0	Defective in siRNA2
S100A4	chr1:153,544,654-153,545,063	Intron retention	Yes	Repressed by RBMX	-	Defective in siRNA1
SAP130	chr2:127,955,345-127,986,784	Included exon	Yes	Repressed by RBMX	105	Defective in siRNA1
SAT1	chrX:23,783,884-23,785,327	Skipped exon	Yes	Activated by RBMX	110	Defective in both siRNA1 and siRNA2
SAT2	chr17:7,626,794-7,627,142	Skipped exon	Yes	Activated by RBMX	102	Defective in both siRNA1 and siRNA2
SAYSD1	chr6:39,105,777-39,114,882	Skipped exon	Yes	Activated by RBMX	4407	Defective in both siRNA1 and siRNA2
SCAF11	chr12:45,926,142-45,928,859	Exitron	No	Repressed by RBMX	2718	Defective in both siRNA1 and siRNA2
SCRIB	chr8:143,791,441-143,791,875	Skipped exon	Yes	Activated by RBMX	75	Defective in siRNA2
SEC16A	chr9:136,474,049-136,477,684	Exitron	Yes	Repressed by RBMX	3636	Defective in both siRNA1 and siRNA2
SEC22C	chr3:42,563,687-42,568,864	Included exon	Yes	Repressed by RBMX	216	Only in MDA-MB-231
SGO1	chr3:20,171,233-20,175,055	Alternative 5' splice site	Yes	Repressed by RBMX	807	Defective in both siRNA1 and siRNA2
SHLD2	chr10:87,151,350-87,158,047	Alternative 5' splice site	Yes	Repressed by RBMX	1530	Defective in siRNA2
SHROOM2	chrX:9,786,456-9,932,174	Alternative first exon	Yes	Activated by RBMX	255	Only in MDA-MB-231
SIX5	chr19:45,766,112-45,768,041	Skipped exon	Yes	Activated by RBMX	806	Defective in both siRNA1 and siRNA2
SLC25A19	chr17:75,286,803-75,289,353	Included exon	Yes	Repressed by RBMX	90	Only in MDA-MB-231
SLC25A19	chr17:75,286,803-75,289,353	Included exon	Yes	Repressed by RBMX	74	Only in MDA-MB-231
SLC25A22	chr11:795,170-798,271	Alternative first exon	Yes	Repressed by RBMX	221	Only in MDA-MB-231
SLC25A26	chr3:66,221,128-66,243,202	Included exon	Yes	Repressed by RBMX	157	Only in MDA-MB-231
SLC25A44	chr1:156,194,248-156,199,834	Included exon	No	Repressed by RBMX	161	Defective in siRNA2
SLC29A1	chr6:44,219,615-44,226,060	Alternative first exon	Yes	Activated by RBMX	60	Only in MDA-MB-231
SLC2A8	chr9:127,400,007-127,403,659	Skipped exon	Yes	Activated by RBMX	197	Defective in both siRNA1 and siRNA2
SLC2A8	chr9:127,397,169-127,399,906	Alternative first exon	No	Activated by RBMX	207	Defective in both siRNA1 and siRNA2
SLC35A3	chr1:100,015,421-100,022,385	Included exon	Yes	Repressed by RBMX	134	Only in MDA-MB-231
SLC35E2B	chr1:1,676,847-1,692,448	Included exon	Yes	Repressed by RBMX	418	Defective in both siRNA1 and siRNA2
SLC9A3R2	chr16:2,026,928-2,036,323	Alternative first exon	Yes	Activated by RBMX	291	Only in MDA-MB-231
SPDL1	chr5:169,588,576-169,591,047	Included exon	Yes	Repressed by RBMX	77	Only in MDA-MB-231
SPTAN1	chr9:128,591,626-128,594,174	Included exon	Yes	Repressed by RBMX	60	Defective in siRNA2
SRD5A1	chr5:6,652,009-6,656,077	Included exon	Yes	Repressed by RBMX	190	Defective in both siRNA1 and siRNA2
SS18	chr18:26,035,128-26,038,554	Included exon	Yes	Repressed by RBMX	93	Defective in both siRNA1 and siRNA2
ST3GAL2	chr16:70,399,534-70,438,948	Cryptic exon	Yes	Repressed by RBMX	399	Only in MDA-MB-231
STAT6	chr12:57,108,300-57,111,128	Skipped exon	Yes	Activated by RBMX	170	Defective in both siRNA1 and siRNA2
STEAP3	chr2:119,223,889-119,239,362	Included exon	Yes	Repressed by RBMX	415	Defective in both siRNA1 and siRNA2
STK36	chr2:218,694,636-218,696,601	Alternative 3' splice site	Yes	Activated by RBMX	75	Defective in siRNA1
STK4	chr20:44,973,434-44,978,442	Cryptic exon	Yes	Repressed by RBMX	87	Defective in both siRNA1 and siRNA2
STK4	chr20:44,972,159-44,974,099	Cryptic exon	Yes	Repressed by RBMX	133	Defective in both siRNA1 and siRNA2
STX3	chr11:59,795,483-59,800,854	Included exon	Yes	Repressed by RBMX	114	Only in MDA-MB-231
SUPT5H	chr19:39,457,741-39,458,817	Skipped exon	Yes	Activated by RBMX	12	Defective in siRNA2
SYTL2	chr11:85,709,501-85,714,412	Included exon	Yes	Repressed by RBMX	120	Only in MDA-MB-231
TAF1C	chr16:84,184,851-84,186,900	Alternative 3' splice site	Yes	Activated by RBMX	210	Only in MDA-MB-231
TANGO2	chr22:20,063,338-20,064,541	Alternative 5' splice site	Yes	Repressed by RBMX	261	Only in MDA-MB-231
TAPT1	chr4:16,166,794-16,174,203	Skipped exon	Yes	Activated by RBMX	77	Only in MDA-MB-231
TAPT1	chr4:16,191,524-16,213,767	Tandem included exon	Yes	Repressed by RBMX	119	Only in MDA-MB-231
TAPT1	chr4:16,202,581-16,226,258	Tandem included exon	Yes	Repressed by RBMX	131	Only in MDA-MB-231
TARBP2	chr12:53,504,470-53,504,815	Alternative 3' splice site	Yes	Repressed by RBMX	204	Only in MDA-MB-231
TBRG1	chr11:124,626,610-124,626,903	Skipped exon	Yes	Activated by RBMX	59	Defective in both siRNA1 and siRNA2
TCF25	chr16:89,907,323-89,910,590	Included exon	Yes	Repressed by RBMX	142	Only in MDA-MB-231
TEP1	chr14:20,381,402-20,381,912	Skipped exon	Yes	Activated by RBMX	134	Defective in siRNA1
TFDP2	chr3:141,995,142-142,000,353	Alternative first exon	Yes	Repressed by RBMX	102	Only in MDA-MB-231
TFPI	chr2:187,520,619-187,544,503	Included exon	Yes	Repressed by RBMX	122	Only in MDA-MB-231
THAP5	chr7:108,565,106-108,566,022	Alternative 5' splice site	Yes	Repressed by RBMX	193	Only in MDA-MB-231
TIRAP	chr11:126,283,154-126,290,461	Included exon	Yes	Repressed by RBMX	169	Defective in siRNA2
TIRAP	chr11:126,289,665-126,290,461	Alternative 5' splice site	Yes	Activated by RBMX	169	Only in MDA-MB-231
TLR6	chr4:38,829,538-38,856,760	Included exon	Yes	Repressed by RBMX	153	Only in MDA-MB-231
TMEM128	chr4:4,235,542-4,237,826	Alternative 3' splice site	Yes	Activated by RBMX	1536	Only in MDA-MB-231
TMEM241	chr18:23,373,764-23,377,645	Included exon	Yes	Repressed by RBMX	115	Defective in siRNA1
TMUB2	chr17:44,188,010-44,189,588	Alternative 3' splice site	Yes	Repressed by RBMX	654	Only in MDA-MB-231
TMUB2	chr17:44,187,744-44,188,934	Included exon	Yes	Repressed by RBMX	103	Only in MDA-MB-231
TNC	chr9:115,060,003-115,063,795	Tandem included exon	Yes	Repressed by RBMX	273	Defective in both siRNA1 and siRNA2
TNC	chr9:115,063,190-115,064,646	Tandem included exon	Yes	Repressed by RBMX	273	Defective in both siRNA1 and siRNA2
TNC	chr9:115,042,342-115,048,259	Tandem included exon	Yes	Repressed by RBMX	273	Defective in siRNA1
TNC	chr9:115,064,069-115,073,602	Tandem included exon	Yes	Repressed by RBMX	273	Defective in siRNA1
TNC	chr9:115,057,426-115,062,916	Tandem included exon	Yes	Repressed by RBMX	273	Defective in siRNA2
TNC	chr9:115,046,683-115,052,739	Tandem included exon	Yes	Repressed by RBMX	273	Only in MDA-MB-231
TNC	chr9:115,048,533-115,057,152	Tandem included exon	Yes	Repressed by RBMX	276	Only in MDA-MB-231
TNC	chr9:115,053,016-115,059,729	Tandem included exon	Yes	Repressed by RBMX	273	Only in MDA-MB-231
TNFSF12	chr17:7,550,979-7,556,777	Included exon	Yes	Repressed by RBMX	239	Only in MDA-MB-231
TRA2A	chr7:23,521,841-23,531,788	Skipped exon	Yes	Activated by RBMX	301	Only in MDA-MB-231
TRAPPC2	chrX:13,719,983-13,734,524	Skipped exon	Yes	Activated by RBMX	142	Only in MDA-MB-231
TRIQK	chr8:92,917,011-92,954,405	Included exon	Yes	Repressed by RBMX	158	Defective in siRNA2
U2AF1L4	chr19:35,745,125-35,745,347	Alternative 3' splice site	Yes	Activated by RBMX	88	Defective in both siRNA1 and siRNA2
U2AF1L4	chr19:35,744,739-35,745,347	Skipped exon	Yes	Activated by RBMX	88	Only in MDA-MB-231
UBE2A	chrX:119,575,401-119,582,587	Included exon	Yes	Repressed by RBMX	90	Only in MDA-MB-231
UBE2J2	chr1:1,263,387-1,267,861	Included exon	Yes	Repressed by RBMX	193	Only in MDA-MB-231
UBXN11	chr1:26,298,063-26,301,693	Included exon	Yes	Repressed by RBMX	99	Defective in siRNA2
ULK3	chr15:74,840,234-74,840,641	Intron retention	Yes	Repressed by RBMX	-	Defective in siRNA2
UPP1	chr7:48,094,828-48,106,872	Tandem included exon	Yes	Repressed by RBMX	118	Defective in both siRNA1 and siRNA2
UPP1	chr7:48,094,828-48,106,872	Tandem included exon	Yes	Repressed by RBMX	159	Defective in siRNA2
UPP1	chr7:48,094,828-48,106,872	Tandem included exon	Yes	Repressed by RBMX	115	Defective in siRNA2
WDR19	chr4:39,272,980-39,274,958	Alternative 3' splice site	Yes	Repressed by RBMX	1785	Defective in both siRNA1 and siRNA2
WDR90	chr16:662,673-665,801	Intron retention	No	Repressed by RBMX	-	Only in MDA-MB-231
WHAMM	chr15:82,819,489-82,823,099	Included exon	Yes	Repressed by RBMX	129	Only in MDA-MB-231
ZBTB21	chr21:41,986,831-41,994,108	Exitron	Yes	Repressed by RBMX	7278	Defective in both siRNA1 and siRNA2
ZBTB21	chr21:41,994,109-42,002,896	Cryptic exon	Yes	Repressed by RBMX	214	Only in MDA-MB-231
ZDHHC3	chr3:44,929,437-44,933,117	Included exon	Yes	Repressed by RBMX	84	Defective in siRNA2
ZNF133	chr20:18,298,063-18,305,680	Tandem included exon	Yes	Repressed by RBMX	176	Defective in both siRNA1 and siRNA2
ZNF133	chr20:18,298,063-18,305,680	Tandem included exon	Yes	Repressed by RBMX	171	Defective in both siRNA1 and siRNA2
ZNF142	chr2:218,650,527-218,656,149	Included exon	Yes	Repressed by RBMX	600	Only in MDA-MB-231
ZNF195	chr11:3,371,704-3,379,037	Included exon	Yes	Repressed by RBMX	80	Only in MDA-MB-231
ZNF211	chr19:57,634,756-57,640,703	Included exon	Yes	Repressed by RBMX	156	Only in MDA-MB-231
ZNF248	chr10:37,829,035-37,833,116	Exitron	Yes	Repressed by RBMX	4082	Defective in both siRNA1 and siRNA2
ZNF260	chr19:36,515,700-36,528,218	Included exon	No	Repressed by RBMX	219	Defective in siRNA2
ZNF347	chr19:53,148,681-53,149,367	Intron retention	No	Activated by RBMX	-	Only in MDA-MB-231
ZNF615	chr19:52,003,901-52,008,140	Skipped exon	Yes	Activated by RBMX	38	Only in MDA-MB-231
ZNF638	chr2:71,331,866-71,355,718	Skipped exon	Yes	Activated by RBMX	1519	Defective in both siRNA1 and siRNA2
ZNF641	chr12:48,345,475-48,348,115	Alternative first exon	No	Activated by RBMX	209	Only in MDA-MB-231
ZNF655	chr7:99,560,696-99,563,862	Skipped exon	Yes	Activated by RBMX	86	Defective in siRNA1
ZNF655	chr7:99,560,696-99,563,862	Included exon	Yes	Repressed by RBMX	127	Defective in siRNA2
ZNF655	chr7:99,558,595-99,560,532	Alternative first exon	Yes	Activated by RBMX	156	Only in MDA-MB-231
ZNF782	chr9:96,852,006-96,854,087	Included exon	Yes	Repressed by RBMX	217	Defective in siRNA1
ZNF800	chr7:127,373,342-127,377,185	Alternative 3' splice site	No	Repressed by RBMX	1693	Defective in both siRNA1 and siRNA2
ZNF84	chr12:133,037,503-133,041,277	Alternative first exon	Yes	Activated by RBMX	52	Defective in both siRNA1 and siRNA2
ZNF860	chr3:31,981,903-31,988,659	Cryptic exon	Yes	Repressed by RBMX	162	Only in MDA-MB-231
ZSCAN26	chr6:28,271,854-28,272,669	Alternative 5' splice site	Yes	Repressed by RBMX	486	Defective in siRNA2
