## Supplementary material for "An anciently diverged family of RNA binding proteins maintain correct splicing of a class of ultra-long exons through cryptic splice site repression": Figure 2 - Source Data 1

### Sheet: RBMX_targets
external_gene_name	change_location_hg38	Type_change	RBMX_function	Exon_size	RBMX_iCLIP
ABHD6	chr3:58,237,917-58,256,561	Included exon	Repressed by RBMX	65	Absent
ACOX1	chr17:75,957,567-75,978,533	Mutually exclusive exons	Repressed by RBMX	161	Absent
ASPM	chr1:197,142,331-197,143,956	Alternative 3' splice site	Repressed by RBMX	1480	Present
ATRX	chrX:77,681,520-77,684,593	Exitron	Repressed by RBMX	3074	Present
C5orf22	chr5:31,545,713-31,551,292	Included exon	Repressed by RBMX	198	Present
C6orf89	chr6:36,886,029-36,899,425	Included exon	Repressed by RBMX	100	Absent
CAMK2G	chr10:73,817,555-73,821,681	Skipped exon	Activated by RBMX	114	Absent
CBY1	chr22:38,656,751-38,668,016	Tandem included exon	Repressed by RBMX	188	Absent
CBY1	chr22:38,656,751-38,668,016	Tandem included exon	Repressed by RBMX	140	Absent
CD40	chr20:46,122,757-46,126,639	Tandem included exon	Repressed by RBMX	94	Absent
CDK11A	chr1:1,721,712-1,722,707	Skipped exon	Activated by RBMX	47	Absent
CDV3	chr3:133,586,723-133,590,261	Alternative 3' splice site	Repressed by RBMX	3103	Present
CDV3	chr3:133,586,723-133,590,261	Alternative 3' splice site	Repressed by RBMX	3103	Present
CEP63	chr3:134,546,289-134,549,061	Included exon	Repressed by RBMX	138	Absent
CHKB	chr22:50,580,190-50,580,416	Intron retention	Repressed by RBMX	-	Absent
CLK1	chr2:200,859,747-200,861,237	Included exon	Repressed by RBMX	91	Absent
CTSC	chr11:88,326,444-88,334,936	Included exon	Repressed by RBMX	85	Absent
DEPDC1	chr1:68,481,613-68,483,949	Skipped exon	Activated by RBMX	852	Present
DGKA	chr12:55,939,530-55,940,313	Skipped exon	Activated by RBMX	89	Absent
DMKN	chr19:35,510,184-35,510,476	Intron retention	Activated by RBMX	-	Absent
DMTN	chr8:22,080,626-22,081,112	Skipped exon	Activated by RBMX	66	Absent
ESCO1	chr18:21,568,095-21,575,671	Skipped exon	Activated by RBMX	2117	Present
ETAA1	chr2:67,402,975-67,405,335	Alternative 3' splice site	Repressed by RBMX	2111	Present
EXOC7	chr17:76,090,398-76,094,413	Tandem included exon	Repressed by RBMX	93	Absent
EXOC7	chr17:76,089,321-76,091,142	Tandem included exon	Repressed by RBMX	69	Absent
FAM135A	chr6:70,524,931-70,526,698	Intron retention	Activated by RBMX	1768	Present
FAM135A	chr6:70,524,122-70,526,698	Alternative 3' splice site	Activated by RBMX	1768	Present
FAM86B1	chr8:12,185,526-12,186,699	Included exon	Repressed by RBMX	266	Absent
FAM86B1	chr8:12,186,834-12,188,310	Included exon	Repressed by RBMX	102	Absent
FASTKD3	chr5:7,865,984-7,868,978	Skipped exon	Activated by RBMX	1551	Present
FBXO38	chr5:148,425,702-148,433,423	Included exon	Repressed by RBMX	735	Absent
FMNL3	chr12:49,657,191-49,661,965	Skipped exon	Activated by RBMX	153	Absent
FNIP2	chr4:158,833,629-158,835,404	Skipped exon	Activated by RBMX	90	Absent
GALE	chr1:23,798,731-23,799,365	Skipped exon	Activated by RBMX	126	Absent
GGT1	chr22:24,610,034-24,610,531	Alternative 3' splice site	Repressed by RBMX	282	Absent
GPR108	chr19:6,736,712-6,737,603	Alternative first exon	Activated by RBMX	332	Absent
GPR157	chr1:9,104,635-9,111,275	Skipped exon	Activated by RBMX	195	Absent
GRAMD1A	chr19:35,000,426-35,009,118	Alternative first exon	Repressed by RBMX	247	Present
HEXIM2	chr17:45,160,700-45,162,487	Alternative first exon	Repressed by RBMX	244	Absent
HPS1	chr10:98,429,643-98,430,570	Skipped exon	Activated by RBMX	99	Absent
ING4	chr12:6,653,397-6,656,726	Included exon	Repressed by RBMX	276	Present
IQCB1	chr3:121,781,875-121,790,072	Included exon	Repressed by RBMX	149	Present
ISOC2	chr19:55,455,379-55,456,348	Skipped exon	Activated by RBMX	210	Absent
ITSN2	chr2:24,315,225-24,328,051	Included exon	Repressed by RBMX	67	Absent
KAT2A	chr17:42,118,404-42,119,436	Alternative 5' splice site	Activated by RBMX	383	Absent
KAT6A	chr8:42,049,303-42,051,900	Included exon	Repressed by RBMX	132	Absent
KAT6B	chr10:74,975,399-74,977,315	Alternative 5' splice site	Repressed by RBMX	932	Absent
KAT6B	chr10:74,975,399-74,977,315	Alternative 5' splice site	Repressed by RBMX	932	Absent
KLHL2	chr4:165,317,970-165,322,031	Included exon	Repressed by RBMX	64	Absent
KLHL5	chr4:39,045,097-39,075,964	Included exon	Repressed by RBMX	477	Present
KRBA2	chr17:8,370,387-8,375,899	Included exon	Repressed by RBMX	773	Absent
LRIF1	chr1:110,950,124-110,963,620	Skipped exon	Activated by RBMX	1528	Present
LRR1	chr14:49,602,469-49,614,255	Skipped exon	Activated by RBMX	722	Present
LRRC8E	chr19:7,888,601-7,895,598	Included exon	Repressed by RBMX	287	Absent
LRRFIP1	chr2:237,708,631-237,748,363	Tandem included exon	Repressed by RBMX	45	Absent
LRRFIP1	chr2:237,708,631-237,748,363	Tandem included exon	Repressed by RBMX	51	Absent
MANBAL	chr20:37,289,687-37,298,762	Included exon	Repressed by RBMX	239	Absent
MAP4K4	chr2:101,870,416-101,873,646	Included exon	Repressed by RBMX	192	Absent
MBD1	chr18:50,268,846-50,271,540	Intron retention	Activated by RBMX	-	Present
METTL6	chr3:15,414,163-15,415,771	Skipped exon	Activated by RBMX	86	Absent
MIPOL1	chr14:37,197,950-37,247,102	Alternative first exon	Repressed by RBMX	137	Absent
MIPOL1	chr14:37,198,105-37,247,102	Tandem included exon	Repressed by RBMX	139	Absent
MIPOL1	chr14:37,198,105-37,247,102	Tandem included exon	Repressed by RBMX	113	Absent
MKI67	chr10:128,113,603-128,116,490	Skipped exon	Activated by RBMX	1080	Present
MTA1	chr14:105,445,512-105,450,057	Skipped exon	Activated by RBMX	51	Present
MTERF1	chr7:91,874,765-91,880,054	Included exon	Repressed by RBMX	101	Absent
N4BP2L2	chr13:32,527,533-32,537,027	Alternative 5' splice site	Repressed by RBMX	1259	Present
N4BP2L2	chr13:32,527,533-32,538,617	Skipped exon	Activated by RBMX	1259	Present
NASP	chr1:45,606,592-45,613,168	Skipped exon	Activated by RBMX	1017	Present
NAT1	chr8:18,210,181-18,219,410	Tandem included exon	Repressed by RBMX	150	Absent
NAT1	chr8:18,210,181-18,219,410	Tandem included exon	Repressed by RBMX	384	Absent
NAT1	chr8:18,210,181-18,219,410	Tandem included exon	Repressed by RBMX	118	Absent
NCOR1	chr17:16,086,443-16,091,862	Included exon	Repressed by RBMX	174	Absent
NFAT5	chr16:69,691,749-69,694,239	Exitron	Repressed by RBMX	2491	Present
NIN	chr14:50,754,868-50,759,856	Skipped exon	Activated by RBMX	2139	Present
NLRX1	chr11:119,182,094-119,184,016	Intron retention	Activated by RBMX	-	Absent
NSD1	chr5:177,135,087-177,136,030	Intron retention	Activated by RBMX	-	Present
NUDT7	chr16:77,725,585-77,736,649	Tandem included exon	Repressed by RBMX	422	Absent
ODF2L	chr1:86,354,860-86,358,786	Included exon	Repressed by RBMX	159	Absent
OGFOD3	chr17:82,392,535-82,398,195	Included exon	Repressed by RBMX	213	Absent
PFN2	chr3:149,964,904-149,968,357	Alternative 3' splice site	Repressed by RBMX	1683	Present
PI4KB	chr1:151,316,510-151,327,270	Tandem included exon	Repressed by RBMX	202	Absent
PICALM	chr11:85,983,974-85,996,825	Included exon	Repressed by RBMX	150	Absent
PPM1M	chr3:52,246,813-52,247,681	Skipped exon	Activated by RBMX	255	Absent
PRKAG1	chr12:49,005,853-49,013,061	Included exon	Repressed by RBMX	174	Present
RAPH1	chr2:203,461,926-203,489,583	Tandem included exon	Repressed by RBMX	81	Absent
RBM41	chrX:107,061,885-107,067,693	Exitron	Repressed by RBMX	5809	Present
REV3L	chr6:111,363,979-111,365,264	Included exon	Repressed by RBMX	99	Absent
REV3L	chr6:111,372,596-111,377,700	Alternative 3' splice site	Repressed by RBMX	4162	Present
RFX3	chr9:3,293,259-3,330,258	Included exon	Repressed by RBMX	75	Absent
RIF1	chr2:151,462,467-151,466,120	Alternative 3' splice site	Repressed by RBMX	3237	Present
RNFT1	chr17:59,958,445-59,960,067	Included exon	Repressed by RBMX	78	Absent
RPL13P5	chr12:6,883,919-6,884,371	Intron retention	Repressed by RBMX	0	Absent
S100A4	chr1:153,544,654-153,545,063	Intron retention	Repressed by RBMX	-	Absent
SAP130	chr2:127,955,345-127,986,784	Included exon	Repressed by RBMX	105	Absent
SAT1	chrX:23,783,884-23,785,327	Skipped exon	Activated by RBMX	110	Present
SAT2	chr17:7,626,794-7,627,142	Skipped exon	Activated by RBMX	102	Absent
SAYSD1	chr6:39,105,777-39,114,882	Skipped exon	Activated by RBMX	4407	Present
SCAF11	chr12:45,926,142-45,928,859	Exitron	Repressed by RBMX	2718	Present
SCRIB	chr8:143,791,441-143,791,875	Skipped exon	Activated by RBMX	75	Absent
SEC16A	chr9:136,474,049-136,477,684	Exitron	Repressed by RBMX	3636	Present
SGO1	chr3:20,171,233-20,175,055	Alternative 5' splice site	Repressed by RBMX	807	Present
SHLD2	chr10:87,151,350-87,158,047	Alternative 5' splice site	Repressed by RBMX	1530	Present
SIX5	chr19:45,766,112-45,768,041	Skipped exon	Activated by RBMX	806	Absent
SLC25A44	chr1:156,194,248-156,199,834	Included exon	Repressed by RBMX	161	Absent
SLC2A8	chr9:127,400,007-127,403,659	Skipped exon	Activated by RBMX	197	Absent
SLC2A8	chr9:127,397,169-127,399,906	Alternative first exon	Activated by RBMX	207	Absent
SLC35E2B	chr1:1,676,847-1,692,448	Included exon	Repressed by RBMX	418	Absent
SPTAN1	chr9:128,591,626-128,594,174	Included exon	Repressed by RBMX	60	Absent
SRD5A1	chr5:6,652,009-6,656,077	Included exon	Repressed by RBMX	190	Present
SS18	chr18:26,035,128-26,038,554	Included exon	Repressed by RBMX	93	Absent
STAT6	chr12:57,108,300-57,111,128	Skipped exon	Activated by RBMX	170	Absent
STEAP3	chr2:119,223,889-119,239,362	Included exon	Repressed by RBMX	415	Absent
STK36	chr2:218,694,636-218,696,601	Alternative 3' splice site	Activated by RBMX	75	Absent
STK4	chr20:44,973,434-44,978,442	Cryptic exon	Repressed by RBMX	87	Present
STK4	chr20:44,972,159-44,974,099	Cryptic exon	Repressed by RBMX	133	Present
SUPT5H	chr19:39,457,741-39,458,817	Skipped exon	Activated by RBMX	12	Absent
TBRG1	chr11:124,626,610-124,626,903	Skipped exon	Activated by RBMX	59	Absent
TEP1	chr14:20,381,402-20,381,912	Skipped exon	Activated by RBMX	134	Absent
TIRAP	chr11:126,283,154-126,290,461	Included exon	Repressed by RBMX	169	Absent
TMEM241	chr18:23,373,764-23,377,645	Included exon	Repressed by RBMX	115	Absent
TNC	chr9:115,060,003-115,063,795	Tandem included exon	Repressed by RBMX	273	Absent
TNC	chr9:115,063,190-115,064,646	Tandem included exon	Repressed by RBMX	273	Absent
TNC	chr9:115,042,342-115,048,259	Tandem included exon	Repressed by RBMX	273	Absent
TNC	chr9:115,064,069-115,073,602	Tandem included exon	Repressed by RBMX	273	Absent
TNC	chr9:115,057,426-115,062,916	Tandem included exon	Repressed by RBMX	273	Absent
TRIQK	chr8:92,917,011-92,954,405	Included exon	Repressed by RBMX	158	Absent
U2AF1L4	chr19:35,745,125-35,745,347	Alternative 3' splice site	Activated by RBMX	88	Absent
UBXN11	chr1:26,298,063-26,301,693	Included exon	Repressed by RBMX	99	Absent
ULK3	chr15:74,840,234-74,840,641	Intron retention	Repressed by RBMX	-	Absent
UPP1	chr7:48,094,828-48,106,872	Tandem included exon	Repressed by RBMX	118	Absent
UPP1	chr7:48,094,828-48,106,872	Tandem included exon	Repressed by RBMX	159	Absent
UPP1	chr7:48,094,828-48,106,872	Tandem included exon	Repressed by RBMX	115	Absent
WDR19	chr4:39,272,980-39,274,958	Alternative 3' splice site	Repressed by RBMX	1785	Present
ZBTB21	chr21:41,986,831-41,994,108	Exitron	Repressed by RBMX	7278	Present
ZDHHC3	chr3:44,929,437-44,933,117	Included exon	Repressed by RBMX	84	Absent
ZNF133	chr20:18,298,063-18,305,680	Tandem included exon	Repressed by RBMX	176	Present
ZNF133	chr20:18,298,063-18,305,680	Tandem included exon	Repressed by RBMX	171	Present
ZNF248	chr10:37,829,035-37,833,116	Exitron	Repressed by RBMX	4082	Present
ZNF260	chr19:36,515,700-36,528,218	Included exon	Repressed by RBMX	219	Absent
ZNF638	chr2:71,331,866-71,355,718	Skipped exon	Activated by RBMX	1519	Present
ZNF655	chr7:99,560,696-99,563,862	Skipped exon	Activated by RBMX	86	Absent
ZNF655	chr7:99,560,696-99,563,862	Included exon	Repressed by RBMX	127	Absent
ZNF782	chr9:96,852,006-96,854,087	Included exon	Repressed by RBMX	217	Absent
ZNF800	chr7:127,373,342-127,377,185	Alternative 3' splice site	Repressed by RBMX	1693	Present
ZNF84	chr12:133,037,503-133,041,277	Alternative first exon	Activated by RBMX	52	Absent
ZSCAN26	chr6:28,271,854-28,272,669	Alternative 5' splice site	Repressed by RBMX	486	Absent
